# Systematic profiling of growth interactions in human gut microbiome species

**DOI:** 10.64898/2025.12.19.693361

**Authors:** Bolor Buyanbadrakh, Elisabeth Baland, Paula Lambeck, Lucía Pérez Jiménez, Sandra M. Holmberg, Fabiola Puértolas-Balint, Eric Toh, Sun Nyunt Wai, Björn O. Schröder, Madeleine Ramstedt, Shaochun Zhu, André Mateus

## Abstract

Microbial interactions shape the composition and stability of the human gut microbiome. Yet, the molecular mechanisms underlying these relationships remain poorly understood. Here, we systematically profiled 1,224 pairwise growth interactions among 36 representative gut bacterial strains using a spent medium assay. Most interactions were inhibitory and largely explained by resource depletion or medium acidification. We investigated further the molecular basis of a positive interaction, showing that *Clostridium perfringens* promotes the growth of *Mediterraneibacter gnavus* through extracellular vesicles. Additionally, we identified *Veillonella parvula* as a key species capable of modulating environmental pH, thereby enabling the growth of *Parabacteroides merdae*, a strain highly sensitive to acidic conditions. This pH-buffering effect was enhanced by guanine supplementation and persisted in multi-species communities containing different pH-lowering strains from diverse bacterial phyla. This demonstrates the ecological relevance of *V. parvula*, a species that, despite being commonly present in human gut microbiomes, is generally found at low levels. Overall, the comprehensive dataset and mechanistic insights presented here provide a foundation for rational strategies to manipulate microbiome composition and function.
