## Supplementary material for "Systematic profiling of growth interactions in human gut microbiome species": Table S1

### Sheet: Info
Table S1. Strains included in this study and pH of spent medium after 24 h growth.
Column	Description
Strain	Strain name
Source	Original source of the strain
Parent_strain	Parent strain synonyms
Phylum	Phylogenetic classification of the strain (phylum)
Class	Phylogenetic classification of the strain (class)
Order	Phylogenetic classification of the strain (order)
Family	Phylogenetic classification of the strain (family)
Genus	Phylogenetic classification of the strain (genus)
pH_spent_media	pH of spent medium of this strain
pH_repl_media	pH of replenished medium of this strain
Time_limit	Maximum time in hours considered for calculating the area under the growth curve

### Sheet: TableS1
Strain	Source	Parent_strain	Phylum	Class	Order	Family	Genus	pH_spent_media	pH_repl_media	Time_limit
Bifidobacterium adolescentis	DSM No.: 20083	type strain, E194a (Variant a), DSM 20083, ATCC 15703, CCUG 18363, NCTC 11814, JCM 1275, BCRC 14606, CCM 4987, CCUG 17359, CCUG 45213, CECT 5781, CGMCC 1.2190, CIP 64.59, KCTC 3216, LMG 10502, VTT E-981074, NCDO 2204	Actinomycetota	Actinomycetia	Bifidobacteriales	Bifidobacteriaceae	Bifidobacterium	5.46	6.33	10
Bifidobacterium longum	DSM No.: 20219	type strain, E194b (Variant a), DSM 20219, ATCC 15707, NCTC 11818, CCUG 28903, LMG 13197, JCM 1217, LMG 10497, BCRC 11847, CECT 4503, CIP 64.62, KCTC 3128, KCTC 3215, NCFB 2259, VTT E-96664, NCDO 2259, WDCM 00225	Actinomycetota	Actinomycetia	Bifidobacteriales	Bifidobacteriaceae	Bifidobacterium	5.72	6.42	10
Collinsella aerofaciens	DSM No.: 3979	type strain, ATCC 25986, VPI 1003, CCUG 28087, JCM 10188, DSM 3979, ATCC 25986, VPI 1003, KCTC 3647, NCTC 11838	Actinomycetota	Coriobacteriia	Coriobacteriales	Coriobacteriaceae	Collinsella	6.45	6.57	15
Eggerthella lenta	DSM No.: 2243	type strain, 1899 B, VPI 0255, CCUG 17323 A, DSM 2243, ATCC 25559, VPI 0255, JCM 9979, CCUG 17323, CIP 106637, KCTC 3265, NCTC 11813, VTT E-001735	Actinomycetota	Coriobacteriia	Coriobacteriales	Eggerthellaceae	Eggerthella	6.97	6.77	15
Agathobacter rectalis	DSM No.: 17629	A1-86, DSM 17629, NCIMB 14373	Bacillota	Clostridia	Lachnospirales	Lachnospiraceae	Agathobacter	5.58	6.39	20
Blautia obeum	DSM No.: 25238	type strain, DSM 25238, ATCC 29174, KCTC 15206, VPI B3-21	Bacillota	Clostridia	Lachnospirales	Lachnospiraceae	Blautia	5.83	6.41	20
Clostridioides difficile	DSM No.: 27543	DSM 27543, ATCC BAA-1382, NCTC 13307	Bacillota	Clostridia	Clostridiales	Peptostreptococcaceae	Clostridioides	6.41	6.55	15
Clostridium perfringens	DSM No.: 11782	C36	Bacillota	Clostridia	Clostridiales	Clostridiaceae	Clostridium	5.82	6.38	10
Coprococcus comes	ATCC No.: 27758	type strain, VPI CI-38, ATCC 27758, VPI C1-38	Bacillota	Clostridia	Lachnospirales	Lachnospiraceae	Coprococcus	6.21	6.51	15
Dorea formicigenerans	DSM No.: 3992	VPI C8-13, DSM 3992, ATCC 27755, JCM 10342, KCTC 15690	Bacillota	Clostridia	Lachnospirales	Lachnospiraceae	Dorea	6.2	6.49	15
Enterocloster bolteae	DSM No.: 15670	type strain, WAL 16351, JCM 12243, DSM 15670, ATCC BAA-613, CCUG 46953, WAL 16351, CIP 109439, VTT E-052776, AIP 10225	Bacillota	Clostridia	Clostridiales	Lachnospiraceae	Enterocloster	6.42	6.57	15
Lachnospira eligens	DSM No.: 3376	type strain, C15-B4, DSM 3376, ATCC 27750	Bacillota	Clostridia	Lachnospirales	Lachnospiraceae	Lachnospira	6.4	6.56	20
Lacrimispora saccharolytica	DSM No.: 2544	type strain, WM1, DSM 2544, ATCC 35040, NRC 2533	Bacillota	Clostridia	Clostridiales	Lachnospiraceae	Lacrimispora	6.4	6.58	15
Lacticaseibacillus paracasei	Dupont Health and Nutrition	LPC-37, ATCC No.: SD5275	Bacillota	Bacilli	Lactobacillales	Lactobacillaceae	Lacticaseibacillus	5.9	6.47	15
Mediterraneibacter gnavus	DSM 114966	type strain, VPI C7-9, JCM 6515, ATCC 29149, VPI C7-9, DSM 114966	Bacillota	Clostridia	Lachnospirales	Lachnospiraceae	Mediterraneibacter	6.05	6.48	15
Roseburia intestinalis	DSM No.: 14610	L1-82, DSM 14610, CIP 107878, JCM 17583, NCIMB 13810, VTT E-052785	Bacillota	Clostridia	Lachnospirales	Lachnospiraceae	Roseburia	6.24	6.55	48
Streptococcus parasanguinis	DSM No.: 6778	type strain, CCUG 30417, LMG 14537, KCTC 15406, DSM 6778, ATCC 15912, CIP 13046, CIP 104372, KCTC 13046	Bacillota	Bacilli	Lactobacillales	Streptococcaceae	Streptococcus	5.76	6.41	10
Streptococcus salivarius	DSM No.: 20560	type strain, 275, DSM 20560, ATCC 7073, NCTC 8618, JCM 5707, BCRC 17388, CCM 4046, CCUG 11878, CCUG 17825, CCUG 50207, CECT 805, CIP 102503, HAMBI 1716, LMG 11489, NCFB 1779, NCIMB 701779, IMET 3163, NCDO 1779	Bacillota	Bacilli	Lactobacillales	Streptococcaceae	Streptococcus	5.74	6.41	10
Thomasclavelia ramosa	DSM No.: 1402	type strain, 113-I, VPI 0427, CCUG 24038, DSM 1402, ATCC 25582, NCIB 10673, VPI 0427, JCM 1298, BCRC 14518, KCTC 3323, NCIMB 10673, NCTC 11812	Bacillota	Erysipelotrichia	Erysipelotrichales	Coprobacillaceae	Thomasclavelia	5.52	6.36	10
Veillonella parvula	DSM No.: 2008	type strain, Te3, CCUG 5123, ATCC 17742, DSM 2008, ATCC 10790, JCM 12972, NCTC 11810	Bacillota	Negativicutes	Veillonellales	Veillonellaceae	Veillonella	6.86	6.72	20
Bacteroides caccae	DSM No.: 19024/ATCC No.: 43185	type strain, CCUG 38735, CIP 104201, JCM 9498, NCTC 13051, VPI 3452A	Bacteroidota	Bacteroidia	Bacteroidales	Bacteroidaceae	Bacteroides	5.64	6.31	10
Bacteroides fragilis	DSM No.: 2151	EN-2, VPI 2553, DSM 2151, ATCC 25285, JCM 11019, NCTC 9343, CCUG 4856, CCM 4712, VPI 2553, CIP 77.16, KCTC 3688, KCTC 5013, LMG 10263, LMG 11261, NCDO 2217	Bacteroidota	Bacteroidia	Bacteroidales	Bacteroidaceae	Bacteroides	5.26	6.17	15
Bacteroides fragilis ET	ATCC No.: 43860	20656-2- 1	Bacteroidota	Bacteroidia	Bacteroidales	Bacteroidaceae	Bacteroides	5.23	6.05	15
Bacteroides ovatus	ATCC No.: 8483	type strain, NCTC 11153, DSM 1896, ATCC 8483, NCTC 11153, CCUG 4943, CIP 103756, JCM 5824, KCTC 5011, BCRC 10623	Bacteroidota	Bacteroidia	Bacteroidales	Bacteroidaceae	Bacteroides	5.07	5.97	15
Bacteroides thetaiotaomicron	DSM No.: 2079	E50(VPI 5482), DSM 2079, ATCC 29148, NCTC 10582, CCUG 10774, CIP 104206, VPI 5482, JCM 5827, CGMCC 1.5132	Bacteroidota	Bacteroidia	Bacteroidales	Bacteroidaceae	Bacteroides	5.08	6.03	15
Bacteroides uniformis	DSM No.: 6597	VPI 0061, CCUG 4942, JCM 5828, CIP 103695, KCTC 5204, DSM 6597, ATCC 8492, VPI 0061, CGMCC 1.5133, NCTC 13054	Bacteroidota	Bacteroidia	Bacteroidales	Bacteroidaceae	Bacteroides	5.31	6.25	48
Bacteroides xylanisolvens	BEI Resources	Strain CL03T12C04, HM-722	Bacteroidota	Bacteroidia	Bacteroidales	Bacteroidaceae	Bacteroides	4.91	5.9	30
Odoribacter splanchnicus	DSM 20712	type strain, 1651/6, DSM 20712, ATCC 29572, CCUG 21054, CIP 104287, LMG 8202, NCTC 10825, CCUG 21054 A, CCM 6029, JCM 15291	Bacteroidota	Bacteroidia	Bacteroidales	Odoribacteraceae	Odoribacter	6.39	6.53	30
Parabacteroides distasonis	DSM No.: 20701	ATCC 8503, CCUG 4941, JCM 5825, NCTC 11152	Bacteroidota	Bacteroidia	Bacteroidales	Tannerellaceae	Parabacteroides	5.81	6.37	15
Parabacteroides merdae	DSM No.: 19495	VPI T4-1, CIP 104202T, JCM 9497, DSM 19495, ATCC 43184, CCUG 38734, CIP 104202, NCTC 13052	Bacteroidota	Bacteroidia	Bacteroidales	Tannerellaceae	Parabacteroides	5.41	6.18	15
Phocaeicola vulgatus	DSM No.: 1447	type strain, DSM 1447, ATCC 8482, CCUG 4940, JCM 5826, BCRC 12903, CIP 103714, IAM 14520, IFO 14291, LMG 7956, NBRC 14291, NCTC 11154	Bacteroidota	Bacteroidia	Bacteroidales	Bacteroidaceae	Phocaeicola	5.23	6.08	20
Segatella copri	DSM No.: 18205	type strain, CB7, DSM 18205, JCM 13464, CCUG 58058, CB 7	Bacteroidota	Bacteroidia	Bacteroidales	Prevotellaceae	Segatella	5.42	6.26	40
Fusobacterium nucleatum	DSM No.: 15643	type strain, 1612A, VPI 4355, DSM 15643, ATCC 25586, CCUG 32989, CIP 101130, JCM 8532, LMG 13131, VPI 4355, BCRC 10681, CCUG 33059, KCTC 2640	Fusobacteriota	Fusobacteriia	Fusobacteriales	Fusobacteriaceae	Fusobacterium	6.64	6.65	15
Escherichia coli ED1a	Denamur Lab (INSERM)	ED1a	Pseudomonadota	Gammaproteobacter	ia Enterobacterales	Enterobacteriaceae	Escherichia	6.41	6.56	10
Escherichia coli IAI1	Denamur Lab (INSERM)	IAI1	Pseudomonadota	Gammaproteobacter	ia Enterobacterales	Enterobacteriaceae	Escherichia	6.56	6.6	10
Akkermansia muciniphila	DSM No.: 22959	type strain, Muc, DSM 22959, ATCC BAA-835, CIP 107961, CCUG 64013, JCM 33894, BCRC 81048	Verrucomicrobiota	Verrucomicrobia	Verrucomicrobiales	Akkermansiaceae	Akkermansia	6.32	6.56	25
