## Supplementary material for "Systematic profiling of growth interactions in human gut microbiome species": Table S10

### Sheet: Info
Table S10. Effect of Veillonella parvula on bacterial communities.
Column	Description
Community	Strains present in the community (PM: P. merdae; VP: V. parvula; SP: S. parasanguinis; LA: L. paracasei; BA: B. adolescentis; BO: B.ovatus)
Strain	Strain being analyzed by qPCR
Condition	Experiment done in rich medium or rich medium supplemented with 1 mM guanine
Time	Time point for sample collection
Replicate	Replicate
Copy_number	Gene copy number by qPCR
Total_OD	Community OD600
Total_copy_number	Summed copy numbers for the community
OD_strain	Total_OD multiplied by Copy_number/Total_copy_number
Initial_pH	Adjusted initial pH of the medium that was used to culture the strains
Final_pH	Measured final pH of the culture
delta_pH	Difference between final pH and initial pH

### Sheet: TableS10
Community	Strain	Condition	Time	Replicate	Copy_number	Total_OD	Total_copy_number	OD_strain	Initial_pH	Final_pH	delta_pH
PM	PM	GAM	12	rep1		0.948217		0.948217	7.11	6.35	-0.76
PM	PM	GAM	12	rep2		1.42		1.42	6.7	6.32	-0.38
PM	PM	Guanine	12	rep1		0.825153		0.825153	7.11	6.44	-0.67
PM	PM	Guanine	12	rep2		1.104		1.104	6.7	6.28	-0.42
VP+PM	PM	GAM	12	rep1	934974	0.663477	996047	0.622795	7.11	6.93	-0.18
VP+PM	PM	GAM	12	rep2	1.45756e+06	0.644	1.56763e+06	0.598781	6.7	6.88	0.18
VP+PM	PM	Guanine	12	rep1	402951	0.562828	525220	0.431804	7.11	7.26	0.15
VP+PM	PM	Guanine	12	rep2	2.02753e+06	0.708	2.19253e+06	0.654717	6.7	6.89	0.19
SP+PM	PM	GAM	12	rep1	518234	1.00938	1.76955e+06	0.295611	7.11	6.23	-0.88
SP+PM	PM	GAM	12	rep2	648091	0.956	1.57024e+06	0.394573	6.7	6.21	-0.49
SP+PM	PM	Guanine	12	rep1	875515	1.38417	2.61658e+06	0.463148	7.11	6.24	-0.87
SP+PM	PM	Guanine	12	rep2	943538	1.036	1.45416e+06	0.672213	6.7	6.24	-0.46
BO+PM	PM	GAM	12	rep1	323733	1.4679	1.81745e+06	0.26147	7.11	5.75	-1.36
BO+PM	PM	GAM	12	rep2	431791	1.768	1.73384e+06	0.440298	6.7	5.72	-0.98
BO+PM	PM	Guanine	12	rep1	182016	1.59891	1.25763e+06	0.23141	7.11	5.69	-1.42
BO+PM	PM	Guanine	12	rep2	494721	2.176	2.0176e+06	0.533561	6.7	5.57	-1.13
BA+PM	PM	GAM	12	rep1	1.2998e+06	1.2037	1.71153e+06	0.914139	7.11	5.98	-1.13
BA+PM	PM	GAM	12	rep2	1.25076e+06	1.172	1.56336e+06	0.937653	6.7	5.96	-0.74
BA+PM	PM	Guanine	12	rep1	1.25602e+06	1.31217	1.71199e+06	0.962682	7.11	6.02	-1.09
BA+PM	PM	Guanine	12	rep2	1.44975e+06	1.212	1.73555e+06	1.01242	6.7	6	-0.7
LP+PM	PM	GAM	12	rep1	829507	1.02159	2.1674e+06	0.390983	7.11	6.09	-1.02
LP+PM	PM	GAM	12	rep2	1.16527e+06	0.92	2.2023e+06	0.486787	6.7	6.05	-0.65
LP+PM	PM	Guanine	12	rep1	1.10361e+06	1.15531	2.01495e+06	0.632777	7.11	6.1	-1.01
LP+PM	PM	Guanine	12	rep2	1.50521e+06	1.148	2.38177e+06	0.725502	6.7	6.03	-0.67
SP+VP+PM	PM	GAM	12	rep1	306273	1.38417	841175	0.50398	7.11	6.39	-0.72
SP+VP+PM	PM	GAM	12	rep2	426927	1.268	1.24571e+06	0.434565	6.7	6.42	-0.28
SP+VP+PM	PM	Guanine	12	rep1	348165	1.52753	935589	0.568448	7.11	6.48	-0.63
SP+VP+PM	PM	Guanine	12	rep2	629307	1.204	1.56791e+06	0.483246	6.7	6.46	-0.24
BO+VP+PM	PM	GAM	12	rep1	266348	1.77653	1.4232e+06	0.332473	7.11	6.36	-0.75
BO+VP+PM	PM	GAM	12	rep2	268505	2.476	2.61387e+06	0.254343	6.7	6.33	-0.37
BO+VP+PM	PM	Guanine	12	rep1	177575	1.76473	1.10189e+06	0.284393	7.11	6.55	-0.56
BO+VP+PM	PM	Guanine	12	rep2	589524	2.988	4.11774e+06	0.427782	6.7	6.34	-0.36
BA+VP+PM	PM	GAM	12	rep1	526224	1.33619	1.36187e+06	0.516304	7.11	6.25	-0.86
BA+VP+PM	PM	GAM	12	rep2	924261	1.28	1.26678e+06	0.933903	6.7	6.31	-0.39
BA+VP+PM	PM	Guanine	12	rep1	717508	1.45596	1.58011e+06	0.661132	7.11	6.4	-0.71
BA+VP+PM	PM	Guanine	12	rep2	1.01862e+06	1.616	1.48013e+06	1.11213	6.7	6.38	-0.32
LP+VP+PM	PM	GAM	12	rep1	372408	1.28811	1.34096e+06	0.357731	7.11	6.43	-0.68
LP+VP+PM	PM	GAM	12	rep2	550397	1.08	1.53625e+06	0.386934	6.7	6.34	-0.36
LP+VP+PM	PM	Guanine	12	rep1	428218	1.5037	1.46348e+06	0.439985	7.11	6.49	-0.62
LP+VP+PM	PM	Guanine	12	rep2	787168	1.684	1.96216e+06	0.675575	6.7	6.37	-0.33
VP	VP	GAM	12	rep1		0.145306		0.145306	7.11	7.06	-0.05
VP	VP	GAM	12	rep2		0.192		0.192	6.7	7.03	0.33
VP	VP	Guanine	12	rep1		0.0165458		0.0165458	7.11	7.34	0.23
VP	VP	Guanine	12	rep2		0.113		0.113	6.7	7.16	0.46
VP+PM	VP	GAM	12	rep1	61073.4	0.663477	996047	0.0406816	7.11	6.93	-0.18
VP+PM	VP	GAM	12	rep2	110072	0.644	1.56763e+06	0.0452188	6.7	6.88	0.18
VP+PM	VP	Guanine	12	rep1	122269	0.562828	525220	0.131024	7.11	7.26	0.15
VP+PM	VP	Guanine	12	rep2	165005	0.708	2.19253e+06	0.0532826	6.7	6.89	0.19
SP+VP	VP	GAM	12	rep1	154745	1.17952	840004	0.21729	7.11	6.45	-0.66
SP+VP	VP	GAM	12	rep2	187389	1.208	1.02936e+06	0.21991	6.7	6.47	-0.23
SP+VP	VP	Guanine	12	rep1	252349	1.61079	1.21045e+06	0.335809	7.11	6.53	-0.58
SP+VP	VP	Guanine	12	rep2	241712	1.204	1.27232e+06	0.228734	6.7	6.56	-0.14
BO+VP	VP	GAM	12	rep1	183854	1.61079	924457	0.32035	7.11	6.38	-0.73
BO+VP	VP	GAM	12	rep2	106463	2.2	1.33777e+06	0.175081	6.7	6.45	-0.25
BO+VP	VP	Guanine	12	rep1	93942.8	1.70562	1.45492e+06	0.11013	7.11	6.55	-0.56
BO+VP	VP	Guanine	12	rep2	41069.4	2.656	1.89151e+06	0.0576684	6.7	6.39	-0.31
BA+VP	VP	GAM	12	rep1	482087	1.17952	808831	0.70303	7.11	6.32	-0.79
BA+VP	VP	GAM	12	rep2	171388	1	790551	0.216795	6.7	6.37	-0.33
BA+VP	VP	Guanine	12	rep1	947125	1.2037	1.7952e+06	0.635058	7.11	6.46	-0.65
BA+VP	VP	Guanine	12	rep2	338263	1.008	1.05689e+06	0.322617	6.7	6.44	-0.26
LP+VP	VP	GAM	12	rep1	130763	1.1068	1.06176e+06	0.136309	7.11	6.38	-0.73
LP+VP	VP	GAM	12	rep2	288536	0.912	1.76404e+06	0.149172	6.7	6.37	-0.33
LP+VP	VP	Guanine	12	rep1	215828	1.19162	1.41741e+06	0.181447	7.11	6.55	-0.56
LP+VP	VP	Guanine	12	rep2	325664	1.072	1.8808e+06	0.185619	6.7	6.45	-0.25
SP+VP+PM	VP	GAM	12	rep1	112678	1.38417	841175	0.185415	7.11	6.39	-0.72
SP+VP+PM	VP	GAM	12	rep2	131278	1.268	1.24571e+06	0.133627	6.7	6.42	-0.28
SP+VP+PM	VP	Guanine	12	rep1	113143	1.52753	935589	0.184728	7.11	6.48	-0.63
SP+VP+PM	VP	Guanine	12	rep2	162852	1.204	1.56791e+06	0.125055	6.7	6.46	-0.24
BO+VP+PM	VP	GAM	12	rep1	143883	1.77653	1.4232e+06	0.179605	7.11	6.36	-0.75
BO+VP+PM	VP	GAM	12	rep2	336040	2.476	2.61387e+06	0.318315	6.7	6.33	-0.37
BO+VP+PM	VP	Guanine	12	rep1	101171	1.76473	1.10189e+06	0.16203	7.11	6.55	-0.56
BO+VP+PM	VP	Guanine	12	rep2	421408	2.988	4.11774e+06	0.30579	6.7	6.34	-0.36
BA+VP+PM	VP	GAM	12	rep1	303871	1.33619	1.36187e+06	0.298143	7.11	6.25	-0.86
BA+VP+PM	VP	GAM	12	rep2	110626	1.28	1.26678e+06	0.11178	6.7	6.31	-0.39
BA+VP+PM	VP	Guanine	12	rep1	392611	1.45596	1.58011e+06	0.361763	7.11	6.4	-0.71
BA+VP+PM	VP	Guanine	12	rep2	179401	1.616	1.48013e+06	0.195869	6.7	6.38	-0.32
LP+VP+PM	VP	GAM	12	rep1	134708	1.28811	1.34096e+06	0.129399	7.11	6.43	-0.68
LP+VP+PM	VP	GAM	12	rep2	169791	1.08	1.53625e+06	0.119365	6.7	6.34	-0.36
LP+VP+PM	VP	Guanine	12	rep1	128361	1.5037	1.46348e+06	0.131888	7.11	6.49	-0.62
LP+VP+PM	VP	Guanine	12	rep2	243360	1.684	1.96216e+06	0.20886	6.7	6.37	-0.33
SP	SP	GAM	12	rep1		0.837506		0.837506	7.11	6.32	-0.79
SP	SP	GAM	12	rep2		0.729		0.729	6.7	6.29	-0.41
SP	SP	Guanine	12	rep1		0.738359		0.738359	7.11	6.49	-0.62
SP	SP	Guanine	12	rep2		0.693		0.693	6.7	6.2	-0.5
SP+PM	SP	GAM	12	rep1	1.25131e+06	1.00938	1.76955e+06	0.713774	7.11	6.23	-0.88
SP+PM	SP	GAM	12	rep2	922152	0.956	1.57024e+06	0.561427	6.7	6.21	-0.49
SP+PM	SP	Guanine	12	rep1	1.74107e+06	1.38417	2.61658e+06	0.921027	7.11	6.24	-0.87
SP+PM	SP	Guanine	12	rep2	510623	1.036	1.45416e+06	0.363787	6.7	6.24	-0.46
SP+VP	SP	GAM	12	rep1	685260	1.17952	840004	0.962232	7.11	6.45	-0.66
SP+VP	SP	GAM	12	rep2	841971	1.208	1.02936e+06	0.98809	6.7	6.47	-0.23
SP+VP	SP	Guanine	12	rep1	958102	1.61079	1.21045e+06	1.27498	7.11	6.53	-0.58
SP+VP	SP	Guanine	12	rep2	1.0306e+06	1.204	1.27232e+06	0.975266	6.7	6.56	-0.14
SP+VP+PM	SP	GAM	12	rep1	422223	1.38417	841175	0.694779	7.11	6.39	-0.72
SP+VP+PM	SP	GAM	12	rep2	687507	1.268	1.24571e+06	0.699808	6.7	6.42	-0.28
SP+VP+PM	SP	Guanine	12	rep1	474281	1.52753	935589	0.774358	7.11	6.48	-0.63
SP+VP+PM	SP	Guanine	12	rep2	775749	1.204	1.56791e+06	0.595699	6.7	6.46	-0.24
BO	BO	GAM	12	rep1		1.43206		1.43206	7.11	5.74	-1.37
BO	BO	GAM	12	rep2		1.672		1.672	6.7	5.92	-0.78
BO	BO	Guanine	12	rep1		1.33619		1.33619	7.11	5.71	-1.4
BO	BO	Guanine	12	rep2		1.828		1.828	6.7	5.8	-0.9
BO+PM	BO	GAM	12	rep1	1.49372e+06	1.4679	1.81745e+06	1.20643	7.11	5.75	-1.36
BO+PM	BO	GAM	12	rep2	1.30205e+06	1.768	1.73384e+06	1.3277	6.7	5.72	-0.98
BO+PM	BO	Guanine	12	rep1	1.07561e+06	1.59891	1.25763e+06	1.3675	7.11	5.69	-1.42
BO+PM	BO	Guanine	12	rep2	1.52288e+06	2.176	2.0176e+06	1.64244	6.7	5.57	-1.13
BO+VP	BO	GAM	12	rep1	740602	1.61079	924457	1.29044	7.11	6.38	-0.73
BO+VP	BO	GAM	12	rep2	1.2313e+06	2.2	1.33777e+06	2.02492	6.7	6.45	-0.25
BO+VP	BO	Guanine	12	rep1	1.36098e+06	1.70562	1.45492e+06	1.59549	7.11	6.55	-0.56
BO+VP	BO	Guanine	12	rep2	1.85044e+06	2.656	1.89151e+06	2.59833	6.7	6.39	-0.31
BO+VP+PM	BO	GAM	12	rep1	1.01297e+06	1.77653	1.4232e+06	1.26446	7.11	6.36	-0.75
BO+VP+PM	BO	GAM	12	rep2	2.00933e+06	2.476	2.61387e+06	1.90334	6.7	6.33	-0.37
BO+VP+PM	BO	Guanine	12	rep1	823146	1.76473	1.10189e+06	1.3183	7.11	6.55	-0.56
BO+VP+PM	BO	Guanine	12	rep2	3.10681e+06	2.988	4.11774e+06	2.25443	6.7	6.34	-0.36
BA	BA	GAM	12	rep1		0.984945		0.984945	7.11	6.18	-0.93
BA	BA	GAM	12	rep2		0.863		0.863	6.7	6.15	-0.55
BA	BA	Guanine	12	rep1		0.613276		0.613276	7.11	6.46	-0.65
BA	BA	Guanine	12	rep2		0.759		0.759	6.7	6.25	-0.45
BA+PM	BA	GAM	12	rep1	411727	1.2037	1.71153e+06	0.289564	7.11	5.98	-1.13
BA+PM	BA	GAM	12	rep2	312602	1.172	1.56336e+06	0.234347	6.7	5.96	-0.74
BA+PM	BA	Guanine	12	rep1	455972	1.31217	1.71199e+06	0.349483	7.11	6.02	-1.09
BA+PM	BA	Guanine	12	rep2	285799	1.212	1.73555e+06	0.199584	6.7	6	-0.7
BA+VP	BA	GAM	12	rep1	326744	1.17952	808831	0.476492	7.11	6.32	-0.79
BA+VP	BA	GAM	12	rep2	619163	1	790551	0.783205	6.7	6.37	-0.33
BA+VP	BA	Guanine	12	rep1	848077	1.2037	1.7952e+06	0.568645	7.11	6.46	-0.65
BA+VP	BA	Guanine	12	rep2	718623	1.008	1.05689e+06	0.685383	6.7	6.44	-0.26
BA+VP+PM	BA	GAM	12	rep1	531770	1.33619	1.36187e+06	0.521746	7.11	6.25	-0.86
BA+VP+PM	BA	GAM	12	rep2	231897	1.28	1.26678e+06	0.234317	6.7	6.31	-0.39
BA+VP+PM	BA	Guanine	12	rep1	469994	1.45596	1.58011e+06	0.433066	7.11	6.4	-0.71
BA+VP+PM	BA	Guanine	12	rep2	282108	1.616	1.48013e+06	0.308005	6.7	6.38	-0.32
LP	LP	GAM	12	rep1		0.923685		0.923685	7.11	6.22	-0.89
LP	LP	GAM	12	rep2		0.852		0.852	6.7	6.19	-0.51
LP	LP	Guanine	12	rep1		0.588085		0.588085	7.11	6.47	-0.64
LP	LP	Guanine	12	rep2		0.812		0.812	6.7	6.38	-0.32
LP+PM	LP	GAM	12	rep1	1.33789e+06	1.02159	2.1674e+06	0.630608	7.11	6.09	-1.02
LP+PM	LP	GAM	12	rep2	1.03702e+06	0.92	2.2023e+06	0.433213	6.7	6.05	-0.65
LP+PM	LP	Guanine	12	rep1	911340	1.15531	2.01495e+06	0.522534	7.11	6.1	-1.01
LP+PM	LP	Guanine	12	rep2	876560	1.148	2.38177e+06	0.422498	6.7	6.03	-0.67
LP+VP	LP	GAM	12	rep1	931001	1.1068	1.06176e+06	0.97049	7.11	6.38	-0.73
LP+VP	LP	GAM	12	rep2	1.4755e+06	0.912	1.76404e+06	0.762828	6.7	6.37	-0.33
LP+VP	LP	Guanine	12	rep1	1.20158e+06	1.19162	1.41741e+06	1.01017	7.11	6.55	-0.56
LP+VP	LP	Guanine	12	rep2	1.55514e+06	1.072	1.8808e+06	0.886381	6.7	6.45	-0.25
LP+VP+PM	LP	GAM	12	rep1	833844	1.28811	1.34096e+06	0.800981	7.11	6.43	-0.68
LP+VP+PM	LP	GAM	12	rep2	816063	1.08	1.53625e+06	0.573701	6.7	6.34	-0.36
LP+VP+PM	LP	Guanine	12	rep1	906905	1.5037	1.46348e+06	0.931826	7.11	6.49	-0.62
LP+VP+PM	LP	Guanine	12	rep2	931637	1.684	1.96216e+06	0.799565	6.7	6.37	-0.33
PM	PM	GAM	24	rep1		2.12872		2.12872	7.11	5.83	-1.28
PM	PM	GAM	24	rep2		2.17		2.17	6.7	5.61	-1.09
PM	PM	Guanine	24	rep1		1.9883		1.9883	7.11	5.84	-1.27
PM	PM	Guanine	24	rep2		1.21		1.21	6.7	5.57	-1.13
VP+PM	PM	GAM	24	rep1	1.42991e+06	2.77728	1.46668e+06	2.70766	7.11	6.39	-0.72
VP+PM	PM	GAM	24	rep2	2.4849e+06	3.62	2.56653e+06	3.50486	6.7	6.06	-0.64
VP+PM	PM	Guanine	24	rep1	1.3084e+06	3.2349	1.33168e+06	3.17835	7.11	6.67	-0.44
VP+PM	PM	Guanine	24	rep2	2.56785e+06	5.585	2.65238e+06	5.40701	6.7	6.13	-0.57
SP+PM	PM	GAM	24	rep1	1.83829e+06	1.65824	2.00667e+06	1.5191	7.11	5.93	-1.18
SP+PM	PM	GAM	24	rep2	2.00697e+06	1.575	2.21353e+06	1.42803	6.7	5.62	-1.08
SP+PM	PM	Guanine	24	rep1	1.60268e+06	2.36155	2.09355e+06	1.80785	7.11	5.94	-1.17
SP+PM	PM	Guanine	24	rep2	2.20968e+06	1.81	2.35938e+06	1.69516	6.7	5.58	-1.12
BO+PM	PM	GAM	24	rep1	173362	3.00661	1.1022e+06	0.472901	7.11	5.44	-1.67
BO+PM	PM	GAM	24	rep2	295050	2.62	2.21364e+06	0.349213	6.7	5.22	-1.48
BO+PM	PM	Guanine	24	rep1	169434	3.00661	1.20144e+06	0.42401	7.11	5.42	-1.69
BO+PM	PM	Guanine	24	rep2	325254	2.835	2.48498e+06	0.371067	6.7	5.22	-1.48
BA+PM	PM	GAM	24	rep1	1.1789e+06	2.40794	1.42783e+06	1.98814	7.11	5.74	-1.37
BA+PM	PM	GAM	24	rep2	1.7545e+06	1.92	1.90864e+06	1.76494	6.7	5.49	-1.21
BA+PM	PM	Guanine	24	rep1	1.31923e+06	2.40794	1.67033e+06	1.90179	7.11	5.75	-1.36
BA+PM	PM	Guanine	24	rep2	3.35431e+06	2.405	3.52446e+06	2.28889	6.7	5.53	-1.17
LP+PM	PM	GAM	24	rep1	1.3436e+06	1.9883	2.00727e+06	1.3309	7.11	5.92	-1.19
LP+PM	PM	GAM	24	rep2	2.29139e+06	1.4	3.08312e+06	1.04049	6.7	5.61	-1.09
LP+PM	PM	Guanine	24	rep1	1.57147e+06	2.45429	2.0374e+06	1.89302	7.11	5.79	-1.32
LP+PM	PM	Guanine	24	rep2	1.73987e+06	2.135	2.24567e+06	1.65413	6.7	5.58	-1.12
SP+VP+PM	PM	GAM	24	rep1	1.29714e+06	3.1437	1.54397e+06	2.64111	7.11	6.22	-0.89
SP+VP+PM	PM	GAM	24	rep2	1.67468e+06	2.17	1.84684e+06	1.96771	6.7	5.95	-0.75
SP+VP+PM	PM	Guanine	24	rep1	1.17185e+06	3.64344	1.5865e+06	2.69119	7.11	6.28	-0.83
SP+VP+PM	PM	Guanine	24	rep2	1.75208e+06	3.615	1.97234e+06	3.2113	6.7	6	-0.7
BO+VP+PM	PM	GAM	24	rep1	76797.6	4.89833	1.20676e+06	0.311727	7.11	5.66	-1.45
BO+VP+PM	PM	GAM	24	rep2	186505	4.745	2.17057e+06	0.407713	6.7	5.44	-1.26
BO+VP+PM	PM	Guanine	24	rep1	119572	4.72036	1.206e+06	0.468014	7.11	5.75	-1.36
BO+VP+PM	PM	Guanine	24	rep2	191110	4.3	1.7963e+06	0.457479	6.7	5.49	-1.21
BA+VP+PM	PM	GAM	24	rep1	1.34778e+06	2.59301	1.64697e+06	2.12195	7.11	6.03	-1.08
BA+VP+PM	PM	GAM	24	rep2	1.35919e+06	2.565	1.53357e+06	2.27334	6.7	5.79	-0.91
BA+VP+PM	PM	Guanine	24	rep1	1.15044e+06	3.00661	1.38418e+06	2.4989	7.11	6.14	-0.97
BA+VP+PM	PM	Guanine	24	rep2	1.48464e+06	2.72	1.65707e+06	2.43697	6.7	5.88	-0.82
LP+VP+PM	PM	GAM	24	rep1	1.43917e+06	2.54682	2.07465e+06	1.76671	7.11	6.19	-0.92
LP+VP+PM	PM	GAM	24	rep2	1.41718e+06	2.075	1.92648e+06	1.52644	6.7	5.95	-0.75
LP+VP+PM	PM	Guanine	24	rep1	1.223e+06	3.50758	1.77365e+06	2.41863	7.11	6.29	-0.82
LP+VP+PM	PM	Guanine	24	rep2	1.35857e+06	4.175	1.97088e+06	2.87792	6.7	6.01	-0.69
VP	VP	GAM	24	rep1		0.158979		0.158979	7.11	7.23	0.12
VP	VP	GAM	24	rep2		0.257		0.257	6.7	7.01	0.31
VP	VP	Guanine	24	rep1		0.226406		0.226406	7.11	7.56	0.45
VP	VP	Guanine	24	rep2		0.234		0.234	6.7	7.14	0.44
VP+PM	VP	GAM	24	rep1	36767.9	2.77728	1.46668e+06	0.0696233	7.11	6.39	-0.72
VP+PM	VP	GAM	24	rep2	81630	3.62	2.56653e+06	0.115136	6.7	6.06	-0.64
VP+PM	VP	Guanine	24	rep1	23280.2	3.2349	1.33168e+06	0.0565519	7.11	6.67	-0.44
VP+PM	VP	Guanine	24	rep2	84527.6	5.585	2.65238e+06	0.177986	6.7	6.13	-0.57
SP+VP	VP	GAM	24	rep1	177890	1.51562	635017	0.424578	7.11	6.54	-0.57
SP+VP	VP	GAM	24	rep2	298572	1.49	716148	0.621202	6.7	6.39	-0.31
SP+VP	VP	Guanine	24	rep1	244622	1.84728	571018	0.791369	7.11	6.48	-0.63
SP+VP	VP	Guanine	24	rep2	345630	1.205	900652	0.462425	6.7	6.51	-0.19
BO+VP	VP	GAM	24	rep1	39313	4.31844	1.23292e+06	0.137698	7.11	5.68	-1.43
BO+VP	VP	GAM	24	rep2	22936.9	4.49	1.80767e+06	0.056972	6.7	5.46	-1.24
BO+VP	VP	Guanine	24	rep1	28223.2	4.18398	1.2757e+06	0.0925654	7.11	5.79	-1.32
BO+VP	VP	Guanine	24	rep2	38059.4	4.13	1.9024e+06	0.0826247	6.7	5.52	-1.18
BA+VP	VP	GAM	24	rep1	470875	1.51562	1.12003e+06	0.637186	7.11	6.29	-0.82
BA+VP	VP	GAM	24	rep2	198894	1.365	526787	0.515371	6.7	6.21	-0.49
BA+VP	VP	Guanine	24	rep1	560657	2.36155	1.28619e+06	1.02941	7.11	6.47	-0.64
BA+VP	VP	Guanine	24	rep2	324070	1.47	814352	0.584984	6.7	6.34	-0.36
LP+VP	VP	GAM	24	rep1	243798	1.42009	792871	0.436661	7.11	6.57	-0.54
LP+VP	VP	GAM	24	rep2	327073	0.98	2.09505e+06	0.152994	6.7	6.39	-0.31
LP+VP	VP	Guanine	24	rep1	288650	1.84728	1.18499e+06	0.449977	7.11	6.77	-0.34
LP+VP	VP	Guanine	24	rep2	314701	1.26	1.95898e+06	0.202413	6.7	6.53	-0.17
SP+VP+PM	VP	GAM	24	rep1	94591.4	3.1437	1.54397e+06	0.192599	7.11	6.22	-0.89
SP+VP+PM	VP	GAM	24	rep2	82248.8	2.17	1.84684e+06	0.0966409	6.7	5.95	-0.75
SP+VP+PM	VP	Guanine	24	rep1	154990	3.64344	1.5865e+06	0.35594	7.11	6.28	-0.83
SP+VP+PM	VP	Guanine	24	rep2	98605.7	3.615	1.97234e+06	0.180729	6.7	6	-0.7
BO+VP+PM	VP	GAM	24	rep1	35446.2	4.89833	1.20676e+06	0.143878	7.11	5.66	-1.45
BO+VP+PM	VP	GAM	24	rep2	31698.9	4.745	2.17057e+06	0.069296	6.7	5.44	-1.26
BO+VP+PM	VP	Guanine	24	rep1	38460.3	4.72036	1.206e+06	0.150536	7.11	5.75	-1.36
BO+VP+PM	VP	Guanine	24	rep2	30878.4	4.3	1.7963e+06	0.0739168	6.7	5.49	-1.21
BA+VP+PM	VP	GAM	24	rep1	84987.8	2.59301	1.64697e+06	0.133805	7.11	6.03	-1.08
BA+VP+PM	VP	GAM	24	rep2	88935.9	2.565	1.53357e+06	0.148751	6.7	5.79	-0.91
BA+VP+PM	VP	Guanine	24	rep1	122560	3.00661	1.38418e+06	0.266214	7.11	6.14	-0.97
BA+VP+PM	VP	Guanine	24	rep2	89040.8	2.72	1.65707e+06	0.146156	6.7	5.88	-0.82
LP+VP+PM	VP	GAM	24	rep1	41767.6	2.54682	2.07465e+06	0.0512733	7.11	6.19	-0.92
LP+VP+PM	VP	GAM	24	rep2	106172	2.075	1.92648e+06	0.114357	6.7	5.95	-0.75
LP+VP+PM	VP	Guanine	24	rep1	74355.1	3.50758	1.77365e+06	0.147045	7.11	6.29	-0.82
LP+VP+PM	VP	Guanine	24	rep2	93387.7	4.175	1.97088e+06	0.197827	6.7	6.01	-0.69
SP	SP	GAM	24	rep1		0.738359		0.738359	7.11	6.17	-0.94
SP	SP	GAM	24	rep2		0.535		0.535	6.7	6.03	-0.67
SP	SP	Guanine	24	rep1		0.638406		0.638406	7.11	6.34	-0.77
SP	SP	Guanine	24	rep2		0.405		0.405	6.7	6.13	-0.57
SP+PM	SP	GAM	24	rep1	168383	1.65824	2.00667e+06	0.139145	7.11	5.93	-1.18
SP+PM	SP	GAM	24	rep2	206558	1.575	2.21353e+06	0.146973	6.7	5.62	-1.08
SP+PM	SP	Guanine	24	rep1	490865	2.36155	2.09355e+06	0.553701	7.11	5.94	-1.17
SP+PM	SP	Guanine	24	rep2	149697	1.81	2.35938e+06	0.11484	6.7	5.58	-1.12
SP+VP	SP	GAM	24	rep1	457126	1.51562	635017	1.09104	7.11	6.54	-0.57
SP+VP	SP	GAM	24	rep2	417576	1.49	716148	0.868798	6.7	6.39	-0.31
SP+VP	SP	Guanine	24	rep1	326396	1.84728	571018	1.05591	7.11	6.48	-0.63
SP+VP	SP	Guanine	24	rep2	555022	1.205	900652	0.742575	6.7	6.51	-0.19
SP+VP+PM	SP	GAM	24	rep1	152246	3.1437	1.54397e+06	0.30999	7.11	6.22	-0.89
SP+VP+PM	SP	GAM	24	rep2	89911.7	2.17	1.84684e+06	0.105645	6.7	5.95	-0.75
SP+VP+PM	SP	Guanine	24	rep1	259657	3.64344	1.5865e+06	0.596311	7.11	6.28	-0.83
SP+VP+PM	SP	Guanine	24	rep2	121653	3.615	1.97234e+06	0.222971	6.7	6	-0.7
BO	BO	GAM	24	rep1		2.86915		2.86915	7.11	5.41	-1.7
BO	BO	GAM	24	rep2		3.185		3.185	6.7	5.27	-1.43
BO	BO	Guanine	24	rep1		2.22202		2.22202	7.11	5.43	-1.68
BO	BO	Guanine	24	rep2		2.26		2.26	6.7	5.24	-1.46
BO+PM	BO	GAM	24	rep1	928840	3.00661	1.1022e+06	2.53371	7.11	5.44	-1.67
BO+PM	BO	GAM	24	rep2	1.91859e+06	2.62	2.21364e+06	2.27079	6.7	5.22	-1.48
BO+PM	BO	Guanine	24	rep1	1.032e+06	3.00661	1.20144e+06	2.5826	7.11	5.42	-1.69
BO+PM	BO	Guanine	24	rep2	2.15973e+06	2.835	2.48498e+06	2.46393	6.7	5.22	-1.48
BO+VP	BO	GAM	24	rep1	1.19361e+06	4.31844	1.23292e+06	4.18074	7.11	5.68	-1.43
BO+VP	BO	GAM	24	rep2	1.78474e+06	4.49	1.80767e+06	4.43303	6.7	5.46	-1.24
BO+VP	BO	Guanine	24	rep1	1.24747e+06	4.18398	1.2757e+06	4.09141	7.11	5.79	-1.32
BO+VP	BO	Guanine	24	rep2	1.86434e+06	4.13	1.9024e+06	4.04738	6.7	5.52	-1.18
BO+VP+PM	BO	GAM	24	rep1	1.09452e+06	4.89833	1.20676e+06	4.44272	7.11	5.66	-1.45
BO+VP+PM	BO	GAM	24	rep2	1.95236e+06	4.745	2.17057e+06	4.26799	6.7	5.44	-1.26
BO+VP+PM	BO	Guanine	24	rep1	1.04797e+06	4.72036	1.206e+06	4.10181	7.11	5.75	-1.36
BO+VP+PM	BO	Guanine	24	rep2	1.57431e+06	4.3	1.7963e+06	3.7686	6.7	5.49	-1.21
BA	BA	GAM	24	rep1		1.22785		1.22785	7.11	5.93	-1.18
BA	BA	GAM	24	rep2		1.08		1.08	6.7	5.97	-0.73
BA	BA	Guanine	24	rep1		0.588085		0.588085	7.11	6.33	-0.78
BA	BA	Guanine	24	rep2		1.655		1.655	6.7	6.02	-0.68
BA+PM	BA	GAM	24	rep1	248932	2.40794	1.42783e+06	0.419806	7.11	5.74	-1.37
BA+PM	BA	GAM	24	rep2	154139	1.92	1.90864e+06	0.155056	6.7	5.49	-1.21
BA+PM	BA	Guanine	24	rep1	351106	2.40794	1.67033e+06	0.506153	7.11	5.75	-1.36
BA+PM	BA	Guanine	24	rep2	170150	2.405	3.52446e+06	0.116106	6.7	5.53	-1.17
BA+VP	BA	GAM	24	rep1	649154	1.51562	1.12003e+06	0.878434	7.11	6.29	-0.82
BA+VP	BA	GAM	24	rep2	327893	1.365	526787	0.849629	6.7	6.21	-0.49
BA+VP	BA	Guanine	24	rep1	725530	2.36155	1.28619e+06	1.33213	7.11	6.47	-0.64
BA+VP	BA	Guanine	24	rep2	490282	1.47	814352	0.885016	6.7	6.34	-0.36
BA+VP+PM	BA	GAM	24	rep1	214209	2.59301	1.64697e+06	0.337252	7.11	6.03	-1.08
BA+VP+PM	BA	GAM	24	rep2	85442.3	2.565	1.53357e+06	0.142908	6.7	5.79	-0.91
BA+VP+PM	BA	Guanine	24	rep1	111179	3.00661	1.38418e+06	0.241494	7.11	6.14	-0.97
BA+VP+PM	BA	Guanine	24	rep2	83387.5	2.72	1.65707e+06	0.136877	6.7	5.88	-0.82
LP	LP	GAM	24	rep1		0.886813		0.886813	7.11	6.18	-0.93
LP	LP	GAM	24	rep2		1.01		1.01	6.7	6.05	-0.65
LP	LP	Guanine	24	rep1		0.588085		0.588085	7.11	6.44	-0.67
LP	LP	Guanine	24	rep2		0.97		0.97	6.7	6.12	-0.58
LP+PM	LP	GAM	24	rep1	663669	1.9883	2.00727e+06	0.657397	7.11	5.92	-1.19
LP+PM	LP	GAM	24	rep2	791732	1.4	3.08312e+06	0.359514	6.7	5.61	-1.09
LP+PM	LP	Guanine	24	rep1	465931	2.45429	2.0374e+06	0.561268	7.11	5.79	-1.32
LP+PM	LP	Guanine	24	rep2	505796	2.135	2.24567e+06	0.480871	6.7	5.58	-1.12
LP+VP	LP	GAM	24	rep1	549073	1.42009	792871	0.983434	7.11	6.57	-0.54
LP+VP	LP	GAM	24	rep2	1.76798e+06	0.98	2.09505e+06	0.827006	6.7	6.39	-0.31
LP+VP	LP	Guanine	24	rep1	896338	1.84728	1.18499e+06	1.3973	7.11	6.77	-0.34
LP+VP	LP	Guanine	24	rep2	1.64428e+06	1.26	1.95898e+06	1.05759	6.7	6.53	-0.17
LP+VP+PM	LP	GAM	24	rep1	593715	2.54682	2.07465e+06	0.728836	7.11	6.19	-0.92
LP+VP+PM	LP	GAM	24	rep2	403121	2.075	1.92648e+06	0.4342	6.7	5.95	-0.75
LP+VP+PM	LP	Guanine	24	rep1	476286	3.50758	1.77365e+06	0.941909	7.11	6.29	-0.82
LP+VP+PM	LP	Guanine	24	rep2	518922	4.175	1.97088e+06	1.09925	6.7	6.01	-0.69
PM	PM	GAM	36	rep1		2.55837		2.55837	7.11	5.73	-1.38
PM	PM	GAM	36	rep2		3.26		3.26	6.7	5.48	-1.22
PM	PM	Guanine	36	rep1		2.36735		2.36735	7.11	5.78	-1.33
PM	PM	Guanine	36	rep2		2.89		2.89	6.7	5.46	-1.24
VP+PM	PM	GAM	36	rep1	1.41292e+06	4.30725	1.43651e+06	4.23652	7.11	6.02	-1.09
VP+PM	PM	GAM	36	rep2	1.99047e+06	4.16	2.03538e+06	4.06823	6.7	5.99	-0.71
VP+PM	PM	Guanine	36	rep1	864636	3.12659	887250	3.0469	7.11	6.45	-0.66
VP+PM	PM	Guanine	36	rep2	2.06394e+06	4.7	2.10561e+06	4.60698	6.7	6.09	-0.61
SP+PM	PM	GAM	36	rep1	1.4453e+06	1.78834	1.72452e+06	1.49879	7.11	5.76	-1.35
SP+PM	PM	GAM	36	rep2	1.9542e+06	1.9	2.13795e+06	1.7367	6.7	5.59	-1.11
SP+PM	PM	Guanine	36	rep1	1.80669e+06	3.12659	1.96866e+06	2.86934	7.11	5.75	-1.36
SP+PM	PM	Guanine	36	rep2	2.2928e+06	2.33	2.43855e+06	2.19074	6.7	5.57	-1.13
BO+PM	PM	GAM	36	rep1	155302	3.56423	1.18956e+06	0.465325	7.11	5.41	-1.7
BO+PM	PM	GAM	36	rep2	278096	3.17	1.65478e+06	0.532739	6.7	5.29	-1.41
BO+PM	PM	Guanine	36	rep1	164107	3.12659	1.11523e+06	0.460079	7.11	5.38	-1.73
BO+PM	PM	Guanine	36	rep2	292864	3.29	2.01501e+06	0.478173	6.7	5.26	-1.44
BA+PM	PM	GAM	36	rep1	1.25935e+06	2.74854	1.46806e+06	2.35779	7.11	5.67	-1.44
BA+PM	PM	GAM	36	rep2	1.48433e+06	2.19	1.65743e+06	1.96128	6.7	5.44	-1.26
BA+PM	PM	Guanine	36	rep1	1.51898e+06	3.12659	1.73692e+06	2.73427	7.11	5.65	-1.46
BA+PM	PM	Guanine	36	rep2	2.73362e+06	2.2	2.87543e+06	2.0915	6.7	5.43	-1.27
LP+PM	PM	GAM	36	rep1	1.3054e+06	1.72336	2.05091e+06	1.09692	7.11	5.83	-1.28
LP+PM	PM	GAM	36	rep2	1.99072e+06	1.7	2.56704e+06	1.31833	6.7	5.67	-1.03
LP+PM	PM	Guanine	36	rep1	1.78026e+06	2.93793	2.2138e+06	2.36258	7.11	5.72	-1.39
LP+PM	PM	Guanine	36	rep2	2.18674e+06	2.82	2.69835e+06	2.28533	6.7	5.57	-1.13
SP+VP+PM	PM	GAM	36	rep1	1.69356e+06	4.06049	1.87105e+06	3.6753	7.11	6.01	-1.1
SP+VP+PM	PM	GAM	36	rep2	2.04333e+06	3.2	2.22931e+06	2.93304	6.7	5.94	-0.76
SP+VP+PM	PM	Guanine	36	rep1	1.54221e+06	5.77165	1.67864e+06	5.30256	7.11	6.1	-1.01
SP+VP+PM	PM	Guanine	36	rep2	2.1484e+06	3.89	2.2831e+06	3.6605	6.7	6.1	-0.6
BO+VP+PM	PM	GAM	36	rep1	81232.8	4.79827	1.11282e+06	0.350259	7.11	5.68	-1.43
BO+VP+PM	PM	GAM	36	rep2	171996	4.61	1.49102e+06	0.531785	6.7	5.53	-1.17
BO+VP+PM	PM	Guanine	36	rep1	141264	4.30725	1.46362e+06	0.415721	7.11	5.81	-1.3
BO+VP+PM	PM	Guanine	36	rep2	255856	4.68	1.90865e+06	0.627358	6.7	5.6	-1.1
BA+VP+PM	PM	GAM	36	rep1	1.26698e+06	3.37708	1.44466e+06	2.96172	7.11	5.91	-1.2
BA+VP+PM	PM	GAM	36	rep2	1.46997e+06	2.93	1.62511e+06	2.65029	6.7	5.67	-1.03
BA+VP+PM	PM	Guanine	36	rep1	1.53066e+06	4.92055	1.82816e+06	4.11981	7.11	5.96	-1.15
BA+VP+PM	PM	Guanine	36	rep2	1.21539e+06	3.78	1.36626e+06	3.36257	6.7	5.77	-0.93
LP+VP+PM	PM	GAM	36	rep1	1.35909e+06	3.56423	1.80979e+06	2.67661	7.11	6.08	-1.03
LP+VP+PM	PM	GAM	36	rep2	3.35388e+06	2.95	4.07231e+06	2.42956	6.7	5.9	-0.8
LP+VP+PM	PM	Guanine	36	rep1	1.68904e+06	4.73706	2.11659e+06	3.78016	7.11	6.14	-0.97
LP+VP+PM	PM	Guanine	36	rep2	1.88495e+06	4.25	2.39688e+06	3.34228	6.7	6.06	-0.64
VP	VP	GAM	36	rep1		0.239735		0.239735	7.11	7.33	0.22
VP	VP	GAM	36	rep2		0.2935		0.2935	6.7	7.15	0.45
VP	VP	Guanine	36	rep1		0.158979		0.158979	7.11	7.71	0.6
VP	VP	Guanine	36	rep2		0.222		0.222	6.7	7.25	0.55
VP+PM	VP	GAM	36	rep1	23586	4.30725	1.43651e+06	0.0707207	7.11	6.02	-1.09
VP+PM	VP	GAM	36	rep2	44901.4	4.16	2.03538e+06	0.0917718	6.7	5.99	-0.71
VP+PM	VP	Guanine	36	rep1	22613.7	3.12659	887250	0.0796886	7.11	6.45	-0.66
VP+PM	VP	Guanine	36	rep2	41674.3	4.7	2.10561e+06	0.0930226	6.7	6.09	-0.61
SP+VP	VP	GAM	36	rep1	230326	1.65824	536251	0.712234	7.11	6.6	-0.51
SP+VP	VP	GAM	36	rep2	350994	1.47	891408	0.578816	6.7	6.57	-0.13
SP+VP	VP	Guanine	36	rep1	235805	2.43112	362374	1.58199	7.11	6.47	-0.64
SP+VP	VP	Guanine	36	rep2	391788	1.67	810804	0.806959	6.7	6.72	0.02
BO+VP	VP	GAM	36	rep1	39307.4	3.31457	1.01838e+06	0.127936	7.11	5.71	-1.4
BO+VP	VP	GAM	36	rep2	49823.3	4.81	1.40392e+06	0.1707	6.7	5.55	-1.15
BO+VP	VP	Guanine	36	rep1	52736.2	4.18398	810485	0.272241	7.11	5.89	-1.22
BO+VP	VP	Guanine	36	rep2	37422.9	4.59	1.58297e+06	0.108512	6.7	5.63	-1.07
BA+VP	VP	GAM	36	rep1	782956	2.1754	1.12724e+06	1.51098	7.11	6.27	-0.84
BA+VP	VP	GAM	36	rep2	339520	1.28	827717	0.525041	6.7	6.29	-0.41
BA+VP	VP	Guanine	36	rep1	1.02007e+06	1.85317	1.45624e+06	1.29812	7.11	6.56	-0.55
BA+VP	VP	Guanine	36	rep2	479967	2.1	801624	1.25736	6.7	6.55	-0.15
LP+VP	VP	GAM	36	rep1	189915	1.46193	1.59055e+06	0.174558	7.11	6.65	-0.46
LP+VP	VP	GAM	36	rep2	273824	1.55	1.97036e+06	0.215406	6.7	6.64	-0.06
LP+VP	VP	Guanine	36	rep1	187832	1.78834	1.41234e+06	0.237837	7.11	6.94	-0.17
LP+VP	VP	Guanine	36	rep2	305106	1.92	1.63287e+06	0.358757	6.7	6.82	0.12
SP+VP+PM	VP	GAM	36	rep1	47444.4	4.06049	1.87105e+06	0.102962	7.11	6.01	-1.1
SP+VP+PM	VP	GAM	36	rep2	92697	3.2	2.22931e+06	0.13306	6.7	5.94	-0.76
SP+VP+PM	VP	Guanine	36	rep1	48663.1	5.77165	1.67864e+06	0.167318	7.11	6.1	-1.01
SP+VP+PM	VP	Guanine	36	rep2	72389.9	3.89	2.2831e+06	0.123339	6.7	6.1	-0.6
BO+VP+PM	VP	GAM	36	rep1	36209.9	4.79827	1.11282e+06	0.15613	7.11	5.68	-1.43
BO+VP+PM	VP	GAM	36	rep2	37509.5	4.61	1.49102e+06	0.115973	6.7	5.53	-1.17
BO+VP+PM	VP	Guanine	36	rep1	60333.8	4.30725	1.46362e+06	0.177555	7.11	5.81	-1.3
BO+VP+PM	VP	Guanine	36	rep2	44484.7	4.68	1.90865e+06	0.109076	6.7	5.6	-1.1
BA+VP+PM	VP	GAM	36	rep1	83863.3	3.37708	1.44466e+06	0.196042	7.11	5.91	-1.2
BA+VP+PM	VP	GAM	36	rep2	86796.5	2.93	1.62511e+06	0.15649	6.7	5.67	-1.03
BA+VP+PM	VP	Guanine	36	rep1	189957	4.92055	1.82816e+06	0.511274	7.11	5.96	-1.15
BA+VP+PM	VP	Guanine	36	rep2	80474.1	3.78	1.36626e+06	0.222645	6.7	5.77	-0.93
LP+VP+PM	VP	GAM	36	rep1	38693.4	3.56423	1.80979e+06	0.0762034	7.11	6.08	-1.03
LP+VP+PM	VP	GAM	36	rep2	113334	2.95	4.07231e+06	0.0821	6.7	5.9	-0.8
LP+VP+PM	VP	Guanine	36	rep1	37443.2	4.73706	2.11659e+06	0.0838002	7.11	6.14	-0.97
LP+VP+PM	VP	Guanine	36	rep2	63909.6	4.25	2.39688e+06	0.113321	6.7	6.06	-0.64
SP	SP	GAM	36	rep1		0.929822		0.929822	7.11	6.03	-1.08
SP	SP	GAM	36	rep2		0.6		0.6	6.7	5.96	-0.74
SP	SP	Guanine	36	rep1		0.663477		0.663477	7.11	6.2	-0.91
SP	SP	Guanine	36	rep2		0.54		0.54	6.7	6.02	-0.68
SP+PM	SP	GAM	36	rep1	279219	1.78834	1.72452e+06	0.289551	7.11	5.76	-1.35
SP+PM	SP	GAM	36	rep2	183754	1.9	2.13795e+06	0.163303	6.7	5.59	-1.11
SP+PM	SP	Guanine	36	rep1	161973	3.12659	1.96866e+06	0.257243	7.11	5.75	-1.36
SP+PM	SP	Guanine	36	rep2	145748	2.33	2.43855e+06	0.13926	6.7	5.57	-1.13
SP+VP	SP	GAM	36	rep1	305925	1.65824	536251	0.946009	7.11	6.6	-0.51
SP+VP	SP	GAM	36	rep2	540414	1.47	891408	0.891184	6.7	6.57	-0.13
SP+VP	SP	Guanine	36	rep1	126568	2.43112	362374	0.849131	7.11	6.47	-0.64
SP+VP	SP	Guanine	36	rep2	419016	1.67	810804	0.863041	6.7	6.72	0.02
SP+VP+PM	SP	GAM	36	rep1	130051	4.06049	1.87105e+06	0.282233	7.11	6.01	-1.1
SP+VP+PM	SP	GAM	36	rep2	93282.9	3.2	2.22931e+06	0.133901	6.7	5.94	-0.76
SP+VP+PM	SP	Guanine	36	rep1	87768.6	5.77165	1.67864e+06	0.301773	7.11	6.1	-1.01
SP+VP+PM	SP	Guanine	36	rep2	62308.2	3.89	2.2831e+06	0.106162	6.7	6.1	-0.6
BO	BO	GAM	36	rep1		3.25198		3.25198	7.11	5.34	-1.77
BO	BO	GAM	36	rep2		3.47		3.47	6.7	5.27	-1.43
BO	BO	Guanine	36	rep1		2.23949		2.23949	7.11	5.39	-1.72
BO	BO	Guanine	36	rep2		3.59		3.59	6.7	5.23	-1.47
BO+PM	BO	GAM	36	rep1	1.03426e+06	3.56423	1.18956e+06	3.0989	7.11	5.41	-1.7
BO+PM	BO	GAM	36	rep2	1.37668e+06	3.17	1.65478e+06	2.63726	6.7	5.29	-1.41
BO+PM	BO	Guanine	36	rep1	951122	3.12659	1.11523e+06	2.66651	7.11	5.38	-1.73
BO+PM	BO	Guanine	36	rep2	1.72215e+06	3.29	2.01501e+06	2.81183	6.7	5.26	-1.44
BO+VP	BO	GAM	36	rep1	979071	3.31457	1.01838e+06	3.18663	7.11	5.71	-1.4
BO+VP	BO	GAM	36	rep2	1.3541e+06	4.81	1.40392e+06	4.6393	6.7	5.55	-1.15
BO+VP	BO	Guanine	36	rep1	757749	4.18398	810485	3.91174	7.11	5.89	-1.22
BO+VP	BO	Guanine	36	rep2	1.54555e+06	4.59	1.58297e+06	4.48149	6.7	5.63	-1.07
BO+VP+PM	BO	GAM	36	rep1	995381	4.79827	1.11282e+06	4.29188	7.11	5.68	-1.43
BO+VP+PM	BO	GAM	36	rep2	1.28152e+06	4.61	1.49102e+06	3.96224	6.7	5.53	-1.17
BO+VP+PM	BO	Guanine	36	rep1	1.26202e+06	4.30725	1.46362e+06	3.71397	7.11	5.81	-1.3
BO+VP+PM	BO	Guanine	36	rep2	1.60831e+06	4.68	1.90865e+06	3.94357	6.7	5.6	-1.1
BA	BA	GAM	36	rep1		1.39615		1.39615	7.11	5.85	-1.26
BA	BA	GAM	36	rep2		1.35		1.35	6.7	5.78	-0.92
BA	BA	Guanine	36	rep1		0.713451		0.713451	7.11	6.22	-0.89
BA	BA	Guanine	36	rep2		1.8		1.8	6.7	5.79	-0.91
BA+PM	BA	GAM	36	rep1	208710	2.74854	1.46806e+06	0.390752	7.11	5.67	-1.44
BA+PM	BA	GAM	36	rep2	173099	2.19	1.65743e+06	0.22872	6.7	5.44	-1.26
BA+PM	BA	Guanine	36	rep1	217946	3.12659	1.73692e+06	0.392318	7.11	5.65	-1.46
BA+PM	BA	Guanine	36	rep2	141814	2.2	2.87543e+06	0.108502	6.7	5.43	-1.27
BA+VP	BA	GAM	36	rep1	344287	2.1754	1.12724e+06	0.66442	7.11	6.27	-0.84
BA+VP	BA	GAM	36	rep2	488197	1.28	827717	0.754959	6.7	6.29	-0.41
BA+VP	BA	Guanine	36	rep1	436168	1.85317	1.45624e+06	0.555055	7.11	6.56	-0.55
BA+VP	BA	Guanine	36	rep2	321657	2.1	801624	0.842639	6.7	6.55	-0.15
BA+VP+PM	BA	GAM	36	rep1	93821.1	3.37708	1.44466e+06	0.219319	7.11	5.91	-1.2
BA+VP+PM	BA	GAM	36	rep2	68345.6	2.93	1.62511e+06	0.123224	6.7	5.67	-1.03
BA+VP+PM	BA	Guanine	36	rep1	107545	4.92055	1.82816e+06	0.289459	7.11	5.96	-1.15
BA+VP+PM	BA	Guanine	36	rep2	70402.4	3.78	1.36626e+06	0.19478	6.7	5.77	-0.93
LP	LP	GAM	36	rep1		1.46193		1.46193	7.11	6.15	-0.96
LP	LP	GAM	36	rep2		1.05		1.05	6.7	6.08	-0.62
LP	LP	Guanine	36	rep1		0.613276		0.613276	7.11	6.42	-0.69
LP	LP	Guanine	36	rep2		0.83		0.83	6.7	6.16	-0.54
LP+PM	LP	GAM	36	rep1	745511	1.72336	2.05091e+06	0.626446	7.11	5.83	-1.28
LP+PM	LP	GAM	36	rep2	576328	1.7	2.56704e+06	0.381667	6.7	5.67	-1.03
LP+PM	LP	Guanine	36	rep1	433541	2.93793	2.2138e+06	0.575351	7.11	5.72	-1.39
LP+PM	LP	Guanine	36	rep2	511607	2.82	2.69835e+06	0.534673	6.7	5.57	-1.13
LP+VP	LP	GAM	36	rep1	1.40064e+06	1.46193	1.59055e+06	1.28738	7.11	6.65	-0.46
LP+VP	LP	GAM	36	rep2	1.69654e+06	1.55	1.97036e+06	1.33459	6.7	6.64	-0.06
LP+VP	LP	Guanine	36	rep1	1.22451e+06	1.78834	1.41234e+06	1.5505	7.11	6.94	-0.17
LP+VP	LP	Guanine	36	rep2	1.32776e+06	1.92	1.63287e+06	1.56124	6.7	6.82	0.12
LP+VP+PM	LP	GAM	36	rep1	412009	3.56423	1.80979e+06	0.811417	7.11	6.08	-1.03
LP+VP+PM	LP	GAM	36	rep2	605097	2.95	4.07231e+06	0.438335	6.7	5.9	-0.8
LP+VP+PM	LP	Guanine	36	rep1	390115	4.73706	2.11659e+06	0.8731	7.11	6.14	-0.97
LP+VP+PM	LP	Guanine	36	rep2	448021	4.25	2.39688e+06	0.794403	6.7	6.06	-0.64
PM	PM	GAM	48	rep1		2.28022		2.28022	7.11	5.86	-1.25
PM	PM	GAM	48	rep2		2.65		2.65	6.7	5.98	-0.72
PM	PM	Guanine	48	rep1		2.04688		2.04688	7.11	6.01	-1.1
PM	PM	Guanine	48	rep2		2.06		2.06	6.7	5.44	-1.26
VP+PM	PM	GAM	48	rep1	1.12351e+06	2.56992	1.15004e+06	2.51063	7.11	6.08	-1.03
VP+PM	PM	GAM	48	rep2	2.04241e+06	4.24	2.08649e+06	4.15043	6.7	5.48	-1.22
VP+PM	PM	Guanine	48	rep1	1.01597e+06	3.25767	1.03461e+06	3.19899	7.11	6.51	-0.6
VP+PM	PM	Guanine	48	rep2	7.3172e+06	4.38	7.55002e+06	4.24493	6.7	6.08	-0.62
SP+PM	PM	GAM	48	rep1	1.65402e+06	1.92962	1.86075e+06	1.71524	7.11	5.69	-1.42
SP+PM	PM	GAM	48	rep2	2.223e+06	1.61	2.39108e+06	1.49683	6.7	5.52	-1.18
SP+PM	PM	Guanine	48	rep1	1.5603e+06	2.80027	1.70889e+06	2.55677	7.11	5.68	-1.43
SP+PM	PM	Guanine	48	rep2	1.92582e+06	1.84	2.03522e+06	1.74109	6.7	5.56	-1.14
BO+PM	PM	GAM	48	rep1	200107	2.91501	1.50579e+06	0.387379	7.11	5.4	-1.71
BO+PM	PM	GAM	48	rep2	289466	2.94	1.96697e+06	0.432659	6.7	5.23	-1.47
BO+PM	PM	Guanine	48	rep1	210765	3.02949	1.34612e+06	0.474332	7.11	5.38	-1.73
BO+PM	PM	Guanine	48	rep2	680332	4.27	4.13338e+06	0.70282	6.7	5.2	-1.5
BA+PM	PM	GAM	48	rep1	915743	2.10536	1.29428e+06	1.48961	7.11	5.6	-1.51
BA+PM	PM	GAM	48	rep2	1.76172e+06	2.01	1.97221e+06	1.79548	6.7	5.34	-1.36
BA+PM	PM	Guanine	48	rep1	1.33683e+06	2.62762	1.75545e+06	2.001	7.11	5.61	-1.5
BA+PM	PM	Guanine	48	rep2	1.67415e+06	2.16	1.83177e+06	1.97414	6.7	5.35	-1.35
LP+PM	PM	GAM	48	rep1	1.61998e+06	1.69378	2.40812e+06	1.13943	7.11	5.8	-1.31
LP+PM	PM	GAM	48	rep2	1.91338e+06	1.72	2.49944e+06	1.3167	6.7	5.6	-1.1
LP+PM	PM	Guanine	48	rep1	1.47724e+06	3.20072	2.03118e+06	2.32783	7.11	5.72	-1.39
LP+PM	PM	Guanine	48	rep2	1.6323e+06	2.03	2.07287e+06	1.59855	6.7	5.46	-1.24
SP+VP+PM	PM	GAM	48	rep1	1.6266e+06	4.32963	1.78764e+06	3.93958	7.11	5.94	-1.17
SP+VP+PM	PM	GAM	48	rep2	2.09854e+06	2.91	2.28948e+06	2.6673	6.7	5.93	-0.77
SP+VP+PM	PM	Guanine	48	rep1	1.61093e+06	6.04632	1.71924e+06	5.66539	7.11	6.02	-1.09
SP+VP+PM	PM	Guanine	48	rep2	1.51924e+06	3.95	1.6574e+06	3.62072	6.7	6.05	-0.65
BO+VP+PM	PM	GAM	48	rep1	109175	3.88048	1.31227e+06	0.322839	7.11	5.79	-1.32
BO+VP+PM	PM	GAM	48	rep2	190027	4.16	1.67385e+06	0.472273	6.7	5.6	-1.1
BO+VP+PM	PM	Guanine	48	rep1	167679	4.49734	1.09936e+06	0.685951	7.11	5.95	-1.16
BO+VP+PM	PM	Guanine	48	rep2	249898	2.87	1.48148e+06	0.484116	6.7	5.69	-1.01
BA+VP+PM	PM	GAM	48	rep1	1.28393e+06	2.97228	1.58236e+06	2.41172	7.11	5.8	-1.31
BA+VP+PM	PM	GAM	48	rep2	1.54802e+06	2.79	1.69864e+06	2.5426	6.7	5.61	-1.09
BA+VP+PM	PM	Guanine	48	rep1	1.33706e+06	4.32963	1.54133e+06	3.75583	7.11	5.86	-1.25
BA+VP+PM	PM	Guanine	48	rep2	1.52751e+06	4.65	1.64268e+06	4.32397	6.7	5.63	-1.07
LP+VP+PM	PM	GAM	48	rep1	1.38943e+06	3.3714	1.81766e+06	2.57713	7.11	6.03	-1.08
LP+VP+PM	PM	GAM	48	rep2	1.79539e+06	2.71	2.35014e+06	2.0703	6.7	5.93	-0.77
LP+VP+PM	PM	Guanine	48	rep1	1.33455e+06	4.49734	1.74835e+06	3.43292	7.11	6.1	-1.01
LP+VP+PM	PM	Guanine	48	rep2	1.31033e+06	3.76	1.63673e+06	3.01018	6.7	6.08	-0.62
VP	VP	GAM	48	rep1		0.21303		0.21303	7.11	7.49	0.38
VP	VP	GAM	48	rep2		0.33		0.33	6.7	7.2	0.5
VP	VP	Guanine	48	rep1		0.117717		0.117717	7.11	7.84	0.73
VP	VP	Guanine	48	rep2		0.21		0.21	6.7	7.43	0.73
VP+PM	VP	GAM	48	rep1	26530.1	2.56992	1.15004e+06	0.059285	7.11	6.08	-1.03
VP+PM	VP	GAM	48	rep2	44077.1	4.24	2.08649e+06	0.0895701	6.7	5.48	-1.22
VP+PM	VP	Guanine	48	rep1	18636.6	3.25767	1.03461e+06	0.0586811	7.11	6.51	-0.6
VP+PM	VP	Guanine	48	rep2	232822	4.38	7.55002e+06	0.135067	6.7	6.08	-0.62
SP+VP	VP	GAM	48	rep1	317160	1.39615	689107	0.642577	7.11	6.61	-0.5
SP+VP	VP	GAM	48	rep2	391933	1.22	900314	0.531102	6.7	6.58	-0.12
SP+VP	VP	Guanine	48	rep1	278767	2.22202	438262	1.41337	7.11	6.51	-0.6
SP+VP	VP	Guanine	48	rep2	407814	1.33	774057	0.700714	6.7	6.75	0.05
BO+VP	VP	GAM	48	rep1	81099.7	4.04926	1.23601e+06	0.265687	7.11	5.82	-1.29
BO+VP	VP	GAM	48	rep2	59337.5	4.34	1.25528e+06	0.205154	6.7	5.62	-1.08
BO+VP	VP	Guanine	48	rep1	95692.6	4.10542	1.35193e+06	0.29059	7.11	6.05	-1.06
BO+VP	VP	Guanine	48	rep2	68465.4	3.91	2.97679e+06	0.0899291	6.7	5.72	-0.98
BA+VP	VP	GAM	48	rep1	1.00332e+06	1.51562	1.53891e+06	0.988129	7.11	6.19	-0.92
BA+VP	VP	GAM	48	rep2	417387	1	869537	0.480011	6.7	6.33	-0.37
BA+VP	VP	Guanine	48	rep1	1.18889e+06	1.92962	1.62592e+06	1.41097	7.11	6.64	-0.47
BA+VP	VP	Guanine	48	rep2	374110	1.1	670732	0.613539	6.7	6.61	-0.09
LP+VP	VP	GAM	48	rep1	201406	1.39615	1.25287e+06	0.22444	7.11	6.72	-0.39
LP+VP	VP	GAM	48	rep2	262403	0.86	2.00673e+06	0.112455	6.7	6.68	-0.02
LP+VP	VP	Guanine	48	rep1	128322	1.27607	1.77798e+06	0.0920979	7.11	7.05	-0.06
LP+VP	VP	Guanine	48	rep2	271905	0.97	1.85453e+06	0.142218	6.7	6.93	0.23
SP+VP+PM	VP	GAM	48	rep1	45013.4	4.32963	1.78764e+06	0.109022	7.11	5.94	-1.17
SP+VP+PM	VP	GAM	48	rep2	74047.7	2.91	2.28948e+06	0.0941168	6.7	5.93	-0.77
SP+VP+PM	VP	Guanine	48	rep1	41984.7	6.04632	1.71924e+06	0.147654	7.11	6.02	-1.09
SP+VP+PM	VP	Guanine	48	rep2	63785.6	3.95	1.6574e+06	0.152017	6.7	6.05	-0.65
BO+VP+PM	VP	GAM	48	rep1	57261.5	3.88048	1.31227e+06	0.169326	7.11	5.79	-1.32
BO+VP+PM	VP	GAM	48	rep2	53605	4.16	1.67385e+06	0.133224	6.7	5.6	-1.1
BO+VP+PM	VP	Guanine	48	rep1	69809.7	4.49734	1.09936e+06	0.285581	7.11	5.95	-1.16
BO+VP+PM	VP	Guanine	48	rep2	55366.5	2.87	1.48148e+06	0.107259	6.7	5.69	-1.01
BA+VP+PM	VP	GAM	48	rep1	161708	2.97228	1.58236e+06	0.30375	7.11	5.8	-1.31
BA+VP+PM	VP	GAM	48	rep2	74733	2.79	1.69864e+06	0.122748	6.7	5.61	-1.09
BA+VP+PM	VP	Guanine	48	rep1	137793	4.32963	1.54133e+06	0.387064	7.11	5.86	-1.25
BA+VP+PM	VP	Guanine	48	rep2	56788.5	4.65	1.64268e+06	0.160753	6.7	5.63	-1.07
LP+VP+PM	VP	GAM	48	rep1	26985.3	3.3714	1.81766e+06	0.0500525	7.11	6.03	-1.08
LP+VP+PM	VP	GAM	48	rep2	84575.3	2.71	2.35014e+06	0.0975256	6.7	5.93	-0.77
LP+VP+PM	VP	Guanine	48	rep1	42585.1	4.49734	1.74835e+06	0.109543	7.11	6.1	-1.01
LP+VP+PM	VP	Guanine	48	rep2	56652.5	3.76	1.63673e+06	0.130145	6.7	6.08	-0.62
SP	SP	GAM	48	rep1		0.473872		0.473872	7.11	5.96	-1.15
SP	SP	GAM	48	rep2		0.25		0.25	6.7	5.85	-0.85
SP	SP	Guanine	48	rep1		0.550175		0.550175	7.11	6.14	-0.97
SP	SP	Guanine	48	rep2		0.34		0.34	6.7	5.91	-0.79
SP+PM	SP	GAM	48	rep1	206724	1.92962	1.86075e+06	0.214376	7.11	5.69	-1.42
SP+PM	SP	GAM	48	rep2	168077	1.61	2.39108e+06	0.113172	6.7	5.52	-1.18
SP+PM	SP	Guanine	48	rep1	148594	2.80027	1.70889e+06	0.243493	7.11	5.68	-1.43
SP+PM	SP	Guanine	48	rep2	109406	1.84	2.03522e+06	0.0989113	6.7	5.56	-1.14
SP+VP	SP	GAM	48	rep1	371947	1.39615	689107	0.753577	7.11	6.61	-0.5
SP+VP	SP	GAM	48	rep2	508381	1.22	900314	0.688898	6.7	6.58	-0.12
SP+VP	SP	Guanine	48	rep1	159495	2.22202	438262	0.808653	7.11	6.51	-0.6
SP+VP	SP	Guanine	48	rep2	366243	1.33	774057	0.629286	6.7	6.75	0.05
SP+VP+PM	SP	GAM	48	rep1	116033	4.32963	1.78764e+06	0.281028	7.11	5.94	-1.17
SP+VP+PM	SP	GAM	48	rep2	116897	2.91	2.28948e+06	0.14858	6.7	5.93	-0.77
SP+VP+PM	SP	Guanine	48	rep1	66333.3	6.04632	1.71924e+06	0.233284	7.11	6.02	-1.09
SP+VP+PM	SP	Guanine	48	rep2	74378.9	3.95	1.6574e+06	0.177263	6.7	6.05	-0.65
BO	BO	GAM	48	rep1		2.39635		2.39635	7.11	5.39	-1.72
BO	BO	GAM	48	rep2		3.16		3.16	6.7	5.26	-1.44
BO	BO	Guanine	48	rep1		2.62762		2.62762	7.11	5.45	-1.66
BO	BO	Guanine	48	rep2		2.72		2.72	6.7	5.23	-1.47
BO+PM	BO	GAM	48	rep1	1.30569e+06	2.91501	1.50579e+06	2.52763	7.11	5.4	-1.71
BO+PM	BO	GAM	48	rep2	1.67751e+06	2.94	1.96697e+06	2.50734	6.7	5.23	-1.47
BO+PM	BO	Guanine	48	rep1	1.13536e+06	3.02949	1.34612e+06	2.55515	7.11	5.38	-1.73
BO+PM	BO	Guanine	48	rep2	3.45304e+06	4.27	4.13338e+06	3.56718	6.7	5.2	-1.5
BO+VP	BO	GAM	48	rep1	1.15491e+06	4.04926	1.23601e+06	3.78357	7.11	5.82	-1.29
BO+VP	BO	GAM	48	rep2	1.19594e+06	4.34	1.25528e+06	4.13485	6.7	5.62	-1.08
BO+VP	BO	Guanine	48	rep1	1.25624e+06	4.10542	1.35193e+06	3.81483	7.11	6.05	-1.06
BO+VP	BO	Guanine	48	rep2	2.90832e+06	3.91	2.97679e+06	3.82007	6.7	5.72	-0.98
BO+VP+PM	BO	GAM	48	rep1	1.14583e+06	3.88048	1.31227e+06	3.38831	7.11	5.79	-1.32
BO+VP+PM	BO	GAM	48	rep2	1.43022e+06	4.16	1.67385e+06	3.5545	6.7	5.6	-1.1
BO+VP+PM	BO	Guanine	48	rep1	861874	4.49734	1.09936e+06	3.5258	7.11	5.95	-1.16
BO+VP+PM	BO	Guanine	48	rep2	1.17621e+06	2.87	1.48148e+06	2.27862	6.7	5.69	-1.01
BA	BA	GAM	48	rep1		1.57514		1.57514	7.11	5.85	-1.26
BA	BA	GAM	48	rep2		1.18		1.18	6.7	5.64	-1.06
BA	BA	Guanine	48	rep1		0.788026		0.788026	7.11	6.32	-0.79
BA	BA	Guanine	48	rep2		0.99		0.99	6.7	5.71	-0.99
BA+PM	BA	GAM	48	rep1	378535	2.10536	1.29428e+06	0.61575	7.11	5.6	-1.51
BA+PM	BA	GAM	48	rep2	210489	2.01	1.97221e+06	0.214522	6.7	5.34	-1.36
BA+PM	BA	Guanine	48	rep1	418625	2.62762	1.75545e+06	0.626613	7.11	5.61	-1.5
BA+PM	BA	Guanine	48	rep2	157621	2.16	1.83177e+06	0.185865	6.7	5.35	-1.35
BA+VP	BA	GAM	48	rep1	535598	1.51562	1.53891e+06	0.527491	7.11	6.19	-0.92
BA+VP	BA	GAM	48	rep2	452150	1	869537	0.519989	6.7	6.33	-0.37
BA+VP	BA	Guanine	48	rep1	437021	1.92962	1.62592e+06	0.518651	7.11	6.64	-0.47
BA+VP	BA	Guanine	48	rep2	296623	1.1	670732	0.486461	6.7	6.61	-0.09
BA+VP+PM	BA	GAM	48	rep1	136722	2.97228	1.58236e+06	0.256815	7.11	5.8	-1.31
BA+VP+PM	BA	GAM	48	rep2	75891	2.79	1.69864e+06	0.12465	6.7	5.61	-1.09
BA+VP+PM	BA	Guanine	48	rep1	66480.4	4.32963	1.54133e+06	0.186745	7.11	5.86	-1.25
BA+VP+PM	BA	Guanine	48	rep2	58385.7	4.65	1.64268e+06	0.165275	6.7	5.63	-1.07
LP	LP	GAM	48	rep1		1.09465		1.09465	7.11	6.17	-0.94
LP	LP	GAM	48	rep2		0.9		0.9	6.7	6.06	-0.64
LP	LP	Guanine	48	rep1		0.663477		0.663477	7.11	6.44	-0.67
LP	LP	Guanine	48	rep2		0.76		0.76	6.7	6.12	-0.58
LP+PM	LP	GAM	48	rep1	788142	1.69378	2.40812e+06	0.554349	7.11	5.8	-1.31
LP+PM	LP	GAM	48	rep2	586065	1.72	2.49944e+06	0.403303	6.7	5.6	-1.1
LP+PM	LP	Guanine	48	rep1	553936	3.20072	2.03118e+06	0.872888	7.11	5.72	-1.39
LP+PM	LP	Guanine	48	rep2	440566	2.03	2.07287e+06	0.431454	6.7	5.46	-1.24
LP+VP	LP	GAM	48	rep1	1.05147e+06	1.39615	1.25287e+06	1.17171	7.11	6.72	-0.39
LP+VP	LP	GAM	48	rep2	1.74432e+06	0.86	2.00673e+06	0.747545	6.7	6.68	-0.02
LP+VP	LP	Guanine	48	rep1	1.64966e+06	1.27607	1.77798e+06	1.18397	7.11	7.05	-0.06
LP+VP	LP	Guanine	48	rep2	1.58262e+06	0.97	1.85453e+06	0.827782	6.7	6.93	0.23
LP+VP+PM	LP	GAM	48	rep1	401241	3.3714	1.81766e+06	0.744224	7.11	6.03	-1.08
LP+VP+PM	LP	GAM	48	rep2	470180	2.71	2.35014e+06	0.542174	6.7	5.93	-0.77
LP+VP+PM	LP	Guanine	48	rep1	371211	4.49734	1.74835e+06	0.954878	7.11	6.1	-1.01
LP+VP+PM	LP	Guanine	48	rep2	269747	3.76	1.63673e+06	0.61968	6.7	6.08	-0.62
