## Supplementary material for "Systematic profiling of growth interactions in human gut microbiome species": Table S11

### Sheet: Info
Table S11. Primers used for qPCR.
Column	Description
Target_species	Species that is targeted by the primers.
Target_copy_number	Number of gene copies that are amplified with the primer set.
Forward_primer	Forward primer
Reverse_primer	Reverse primer

### Sheet: TableS11
Target_species	Target_copy_number	Forward_primer	Reverse_primer
L. paracasei	1	GCGGTAATACGTAGGTGGCA	GTTTCCCAGTTTCCGATGCG
S. parasanguinis	1	AGCTGCTGTGTCTTCTCG	CGACTTCCAGTTCTGTCTC
V. parvula	4	ACGATCTAACCTCGGCATCG	ACTGATCATCGCCTTGGTGG
B. adolescentis	5	TCCAGCATCCACCGTTTACG	TCGGGAAGAACACCAATGGC
P. merdae	2	AGGTGAAGCTGAGGACTCTG	GCCCTTTGTCCATGCCATTG
B. ovatus	1	GGGCAATTCTAGTGGGCATG	AGTTCCTTGTTCGCGTCTAG
